# Systemic impact of the expression of the mitochondrial alternative oxidase on *Drosophila* development

**DOI:** 10.1101/2021.09.24.461559

**Authors:** André F. Camargo, Sina Saari, Geovana S. Garcia, Marina M. Chioda, Murilo F. Othonicar, Ailton A. Martins, Gabriel Hayashi, Johanna ten Hoeve, Howard T. Jacobs, Daniel G. Pinheiro, Eric Dufour, Marcos T. Oliveira

## Abstract

Despite the beneficial effects of xenotopically expressing the mitochondrial alternative oxidase AOX from *Ciona intestinalis* in mammalian and insect models, important detrimental outcomes have also been reported, raising concerns regarding its potential deployment as a therapeutic enzyme for human mitochondrial diseases. Because of its non-protonmotive terminal oxidase activity, AOX can bypass the cytochrome segment of the respiratory chain whilst not contributing to mitochondrial ATP synthesis. We have previously shown that pupal lethality occurs when AOX-expressing *Drosophila* larvae are cultured on a low-nutrient diet, indicating that AOX can perturb normal metabolism during development. Here, combined omics analyses revealed multiple correlates of this diet-dependent lethality, including a general alteration of larval amino acid and lipid metabolism, functional and morphological changes to the larval digestive tract, and a drastic decrease in larval biomass accumulation. Pupae at the pre-lethality stage presented a general downregulation of mitochondrial metabolism and a signature of starvation and deregulated signaling. AOX-induced lethality was partially rescued when the low-nutrient diet was supplemented with tryptophan and/or methionine, but not with proline and/or glutamate, strongly suggesting perturbation of one-carbon metabolism. The developmental dependence on tryptophan and/or methionine, associated with elevated levels of lactate dehydrogenase, 2-hydroxyglutarate, choline-containing metabolites and breakdown products of membrane phospholipids, indicates that AOX expression promotes tissue proliferation and larval growth, but this is ultimately limited by energy dissipation due to partial mitochondrial uncoupling. We speculate that the combination of dietary interventions and AOX expression might, nevertheless, be useful for the metabolic regulation of proliferative tissues, such as tumors.
