## Supplemental Table S18 for "Systemic impact of the expression of the mitochondrial alternative oxidase on *Drosophila* development"

### Sheet: TableS18
Table S18. Metabolites identified in AOX-expressing and control larvae cultured on standard (SD) or low-nutrient (LN) diet. For statistical analysis a two-way ANOVA type I analysis was performed, considering the interaction between the AOX and LN factors. Metabolites significantly altered were determined as p-adjusted (adj.p) value < 0.05. The values in each biological replica (BL) represent the …
Compound name	KEGG ID	LN effect	LN (raw.p)	LN (adj.p)	AOX effect	AOX (raw.p)	AOX (adj.p)	Interaction (raw.p)	Interaction (adj.p)	AOX-exressing larvae									non-expressing larvae
										statandard diet (SD)					low-nutrient diet (LN)				standard-diet (SD)					low-nutrient diet (LN)
										BL1	BL2	BL3	BL4	BL5	BL1	BL2	BL3	BL4	BL1	BL2	BL3	BL4	BL5	BL1	BL2	BL3	BL4	BL5	BL6	BL7
2-Aminobutyric acid	C02356	4.77133e-07	9.8443e-05	0.0004553	0.0981288	0.69476	0.77898	0.91146	0.93678	1070183	394434	366512	483931	426216	131548	147437	102535	188928	426890	484469	638762	926955	436251	97685	339914	92000	101738	104150	97849	274388
2-Hydroxyglutarate	C02630	1.27005e-07	0.014229	0.02771	0.203462	0.21839	0.38124	0.75386	0.88162	20545352	10498969	8757065	9544295	18188704	20580600	14868935	15222473	23002422	6250406	9065580	11840323	11398325	8410715	11520959	20891190	12828932	14551960	9256880	15111869	25320182
3-Phosphoglycerate	C00197	3.2868e-06	8.9845e-05	0.00044324	5.29617	7.2533e-06	0.00013419	0.00083176	0.01231	119149	61138	47351	94519	94162	28659	1140.6	1140.6	29026	5703	12927	14997	21204	19101	6403	7365	8600	1140.6	1140.6	1140.6	1140.6
5-Methylthioadenosine	C00170	9.2166e-06	0.09466	0.14296	0.667729	0.01258	0.044329	0.01319	0.097607	142881	84658	67628	97712	123495	57593	46242	14421	72060	21472	30659	62745	58106	41214	22900	80133	62710	38512	9564	58819	78158
5-Oxoproline	C01879	1.74214e-06	0.12285	0.17483	0.287237	0.0069455	0.028554	0.0030013	0.027762	897786	580270	810467	734582	1091148	691339	617119	720829	741618	406592	586478	401033	380412	443645	833771	728808	687395	789795	481663	609643	782483
Adenosine	C00212	3.42193e-07	0.00068503	0.0019633	-0.122287	0.65339	0.76747	0.3522	0.65229	1366039	311575	537004	563332	709527	130706	403847	217978	204130	570271	729668	614074	1903753	1179901	187423	264217	246829	234968	117500	320076	382408
Acetylcarnitine	C02571	4.00401e-07	0.90722	0.93242	-0.0270247	0.85988	0.92582	0.98422	0.98422	4474820	2242407	1964228	1407036	2024142	2765188	1686152	1754701	3341832	1554073	2466362	2364188	3933847	2197177	1819660	3126174	2386792	2943625	1822963	2548774	2519210
Acetylcholine	C01996	2.17069e-05	0.036894	0.064591	1.1885	0.081424	0.17215	0.010546	0.086709	46380	7707	16884	26608	21841	1311.2	1311.2	1311.2	1311.2	1311.2	1311.2	12644	6942	6556	1311.2	22384	1311.2	1311.2	1311.2	1311.2	18247
Aconitate	C00417	2.91358e-06	0.0012711	0.0033404	1.07772	0.0038198	0.022094	0.0981	0.40417	307262	119313	130439	158018	142486	65281	30911	90683	55198	55640	85734	69309	111167	100705	50406	22313	38339	55927	4462.6	79898	31738
Adenine	C00147	4.32369e-06	0.0060827	0.01364	1.05228	0.10406	0.2139	0.30582	0.64659	127187	42993	26835	32765	58242	1448	22314	9893	7240	29197	10105	15710	78468	25904	1448	1448	1448	11026	1448	28645	8845
ADP	C00008	3.424e-05	0.56699	0.63571	0.319009	0.13853	0.26335	0.66815	0.86562	62677	29731	20416	40362	33003	33631	29412	49455	38414	7868	18435	33454	34956	30867	31811	55044	43929	25557	21030	15505	22306
2-Oxoglutarate	C00026	1.06626e-06	0.20948	0.26726	0.830945	0.019648	0.059538	0.34333	0.65229	606900	570928	871759	745251	1445712	1044565	217405	97240	816198	414335	359661	629819	329524	379660	473852	300547	242608	550836	60597	534572	396226
Alanine	C00041	7.49761e-08	0.018149	0.033575	0.224415	0.38917	0.5333	0.98198	0.98422	13719141	5548380	5396724	5015296	7395170	3066241	5141743	3018136	5367654	3273717	5744916	5741274	13168780	5782754	1758029	4838128	2548902	2950673	1657349	4449068	6528998
AMP	C00020	2.85113e-06	0.1148	0.16863	-0.137411	0.43036	0.56732	0.39936	0.66401	812943	359823	370517	392704	558092	490209	801908	533133	451004	350523	345176	492636	601105	545856	486844	674007	534093	593395	376659	1277435	1095942
Arginine	C00062	6.39202e-08	0.27282	0.33096	0.0915185	0.31466	0.45657	0.12309	0.45545	26717002	16545156	16007795	15338651	21104218	18058590	18651894	16144623	19332416	12286499	14144991	15227092	16928530	15639625	18070274	19093956	17000034	20214102	11472676	21459696	23559488
Argininosuccinate	C03406	0.000124977	0.00052924	0.0018021	0.0801107	0.6792	0.77898	0.42317	0.66627	35751	7453	15415	4920	29304	47385	29936	50713	61185	14549	12621	19738	26798	14262	44713	32989	41010	23723	14776	43917	59093
Asparagine	C00152	2.41199e-07	0.0012677	0.0033404	0.344823	0.0038813	0.022094	0.67846	0.86562	3660511	2276600	2333858	3820342	3307801	2248472	2143973	2186226	2879102	2167937	2643199	2116924	2762893	3190859	1613998	1814913	1780070	2060943	1014936	1813646	1664200
Aspartate	C00049	4.92458e-07	0.0014609	0.0036037	0.347295	0.13879	0.26335	0.3614	0.65229	1452802	757790	669710	1485188	875481	279352	489847	634610	296994	456119	911406	342926	918699	1343210	349338	502275	601214	234672	453441	340280	416259
Cytidine	D07769	6.20742e-06	0.6335	0.6894	0.15623	0.54991	0.68972	0.32031	0.65229	387775	84329	170098	173087	262551	78723	379056	166814	114684	97835	83426	135115	238410	138361	134852	255036	103674	185471	97684	325359	300227
Carnitine	C00318	5.19433e-07	0.00056012	0.0018021	-0.118172	0.27869	0.42088	0.2271	0.52518	4110599	3103815	2913562	2575049	3953821	4546098	5633906	4339963	4052866	2768390	2596204	2845009	3417246	3282007	5789168	5454522	4202586	5286258	2935282	7728260	6962694
Citrate	C00158	6.78786e-08	0.037533	0.064591	1.20625	0.0064748	0.028184	0.292	0.63553	21098722	8072200	6777252	6927610	7617032	5873804	5094534	5336533	4518960	3343794	4112530	5072732	6507988	4246250	3859681	2093823	1653487	2959632	960476	5005560	3283803
Citrulline	C00327	4.46904e-06	0.25193	0.31416	-0.133909	0.7453	0.82317	0.63309	0.85838	140928	81203	73791	159031	233722	62298	49536	19242	89806	10925	485564	47859	43129	101136	130902	183142	124732	95138	36500	13193	128028
Cystathionine	C02291	1.64645e-06	0.00068011	0.0019633	-0.164457	0.69166	0.77898	0.34152	0.65229	61617	23136	64265	27963	21661	4332.2	4332.2	4332.2	4332.2	24261	72217	23758	145618	48460	4332.2	4332.2	4332.2	4332.2	4332.2	4332.2	4332.2
Cytosine	C00380	7.258e-05	0.94337	0.94337	-0.779891	0.075438	0.16916	0.70323	0.86732	1368	1368	6919	1368	6841	14353	1368	6840	15916	13488	22110	18290	68044	29368	24726	7530	27165	1368	11575	1368	116259
D-Fructose	C00095	4.05227e-07	5.44e-07	8.0512e-06	3.06919	1.2474e-06	3.0768e-05	1.2026e-06	8.8989e-05	801326	537240	436682	487803	638977	10990	38383	16174	30649	90386	113841	120699	72239	150872	101515	74899	26172	15709	14609	154790	46683
Guanosine	C00387	7.99088e-07	2.8697e-07	5.3135e-06	0.393802	0.028036	0.075849	0.10619	0.41357	509479	258669	319390	382694	480882	50446	211086	39143	46446	239815	345873	314570	279065	319898	89092	52555	156194	113781	77200	91984	118502
D-Fructose 6-phosphate	C00085	7.67403e-07	0.15847	0.2094	0.097116	0.43699	0.56732	0.21841	0.52518	2596932	1477704	1423638	1494193	1757465	1682495	2226820	1585192	1513940	1056310	1121228	1337882	1646154	1346339	1687918	1937140	1423014	1683741	1008484	2733695	2169372
GABA	C00334	1.36449e-07	0.015813	0.030005	-0.787361	0.12052	0.24105	0.07646	0.35363	359718	165120	103848	69653	113158	19792	53964	46645	27207	355505	714019	617769	3088260	777949	8978	129131	26056	1795.6	10130	39085	245293
D-Glucose	C00031	2.27258e-07	0.0027599	0.0065881	0.054784	0.60597	0.72325	0.84283	0.93088	9445868	4648402	4876306	5703642	8062790	9803111	10451807	7532136	9945484	4703430	5508342	6267154	5879544	7258694	7344102	9262289	8604803	9963111	5452320	7085258	11750227
D-Gluconate	C00257	5.21489e-08	4.8839e-06	3.6588e-05	-0.253355	0.072146	0.16684	0.066904	0.33006	9413573	3694381	3645730	5712278	5265934	2407759	2340632	2039239	2746747	11133992	9420323	10119345	6416100	8312162	1799778	5221620	4452596	2750369	1307360	2851933	2763286
N-Acetyl-D-glucosamine	C00140	2.81111e-08	2.8133e-05	0.00017349	6.75433	5.8998e-05	0.00072764	0.00027524	0.005092	925911	514565	308604	608664	780750	1716.2	1716.2	1716.2	1716.2	8581	17310	42159	303284	135280	12177	1716.2	1716.2	1716.2	1716.2	1716.2	13463
N-Acetyl-D-glucosamine 6-phosphate	C00357	1.80294e-06	4.9443e-06	3.6588e-05	1.12971	0.0018438	0.013644	0.039417	0.22437	194236	77284	101133	123718	157334	8177	33716	16938	30712	27967	79477	59284	83653	103242	17789	13497	22505	13896	14759	7777	21475
L-Glutamine	C00064	7.07085e-08	0.25473	0.31416	0.0988502	0.26226	0.41293	0.47362	0.73017	18029900	10947636	13910145	18301320	17449042	20293318	15804560	16774540	20630192	12796339	13589933	13282189	17529562	17658318	16992536	18460746	16565621	17796904	8372542	15803967	15757212
L-Glutamate	C00025	9.48052e-08	0.0005454	0.0018021	0.15367	0.08042	0.17215	0.06511	0.33006	10586421	6174020	7472040	8386270	8825646	5648752	5229526	4526876	4945366	5432924	6061676	6253282	7499076	8134034	5766364	5525630	5389574	5468690	3624506	6631494	5631136
D-Glucuronate	C00191	5.28064e-06	0.052276	0.084097	0.15029	0.36957	0.52592	0.73335	0.87529	164035	113730	147830	113368	151769	72854	61311	232698	66041	116239	131554	120560	135896	161798	110623	78608	89351	120062	51117	82495	104135
L-Glycine	C00037	3.33768e-06	0.37448	0.43987	0.354424	0.27119	0.41808	0.51123	0.76359	478811	305739	158779	161567	247574	165764	188754	183357	186920	59564	128156	115576	463174	136151	81654	252622	124331	111737	53465	149749	368739
Glycerol-3-phosphate	C00093	1.85204e-06	0.14789	0.20593	-0.109212	0.57462	0.69707	0.52626	0.76359	768933	254122	228187	309634	453021	319604	113058	181581	355404	249929	506310	459446	472126	370039	224287	631648	375793	234666	212523	236076	492930
GMP	C00144	9.37792e-05	0.11622	0.16863	-0.363065	0.056878	0.13577	0.15274	0.47095	26270	15357	9263	10320	16051	10602	17997	12785	19402	14915	14660	20610	16218	17020	19259	24169	19498	27280	14519	48647	52187
L-Histidine	C00135	1.57854e-08	2.8721e-07	5.3135e-06	0.406963	0.012326	0.044329	0.64959	0.85838	32989950	15640659	18914556	21686276	23666416	9004852	7953090	6377652	9087601	14388989	17952726	18971338	23004786	20734144	6313988	6110110	5652148	7648192	2953259	9351768	4634574
Hypoxanthine	C00262	4.17118e-06	0.41587	0.48085	0.998598	0.0059137	0.027351	0.87211	0.93241	369288	137197	135506	178066	370112	79247	307823	243565	177341	89831	191099	112842	90062	142755	49631	105276	58757	164472	62642	164488	101176
IMP	C00130	0.000383301	2.7872e-06	2.5782e-05	-0.236948	0.18691	0.33735	0.21993	0.52518	31504	7346	18882	19789	11378	76294	60079	50534	73458	8245	8164	10944	16066	7147	95216	82192	93223	49081	44547	61459	134009
Inosine	C00294	3.31228e-07	0.00025283	0.00098472	0.43988	0.054309	0.13396	0.52297	0.76359	1979681	956829	992246	1228688	1784916	263705	1140118	544769	354229	717642	928701	1161407	1248576	1298142	302055	323349	336185	1040009	256491	464068	484440
Inositol	C00137	1.37467e-06	0.74461	0.79857	0.0890659	0.42326	0.56732	0.18278	0.50395	1236158	636457	639018	844526	811872	730101	735070	550303	922167	538592	750510	556433	686567	738276	794417	823924	694607	845585	555264	616429	1098805
Lactate	C00186	1.38994e-06	0.1663	0.2159	0.226776	0.16992	0.31435	0.89461	0.93241	1594623	823519	817387	587428	1078588	1133904	1185889	888118	1419407	705205	748923	715470	906607	616020	779945	1165578	695779	736252	631694	954583	1700479
L-Leucine/Isoleucine	C00123	6.03149e-08	0.00052081	0.0018021	0.442734	0.031602	0.080639	0.41357	0.66531	13993392	6532556	6821548	8602841	9753209	4142227	4695826	3959337	4562794	4375218	5276642	5748396	11281688	7072102	2801753	4405226	3979812	2983385	1854371	3292883	5210232
L-Lysine	C00047	9.3838e-08	2.2872e-05	0.00015387	0.176768	0.25644	0.41254	0.72773	0.87529	6384946	3202830	4108755	4512198	4679288	1932048	2419988	1681134	2653285	2593533	4558132	3599962	6395432	5712278	1376923	2910670	2272419	1541942	1197002	1599319	2017735
Malate	C00149	4.0865e-08	0.00018322	0.00079754	0.748584	3.0246e-05	0.00044764	0.57408	0.81696	23240118	15007333	13656223	15495597	18165168	11400296	10345419	9934676	12933101	7985388	11779041	10444955	12708223	12108941	6989874	7600120	7239968	3961801	2928947	9278431	6237806
L-Methionine	C00073	1.54652e-07	1.2996e-06	1.3739e-05	0.82284	7.1555e-07	2.6476e-05	0.00017732	0.0043738	4995718	4452092	4110677	3795895	4894498	1915509	2048082	1435823	2327902	1682628	1919990	2310258	2872041	2143480	1270200	1925842	1712275	1267807	917339	2174726	1729783
NAD+	C00003	6.47796e-05	0.0080069	0.016929	0.00464072	0.98558	0.98786	0.69966	0.86732	55783	40755	41009	30364	32906	118453	23140	77489	86348	23339	46084	22207	27576	22431	123632	24121	47374	103925	21859	83342	125988
Ornithine	C00077	1.92823e-07	3.2417e-05	0.00018453	0.28462	0.47159	0.60169	0.8746	0.93241	394485	190670	166445	167513	135957	11199	8445	1689	25467	70278	150394	150131	397108	324707	12782	1689	13295	18202	1689	1689	1689
Palmitate	C00249	5.90063e-08	0.94157	0.94337	0.006687	0.95058	0.97698	0.24375	0.54658	21218094	13877728	16794906	18566162	20775776	17582376	14162825	15014919	16717371	14542429	20539260	14502083	14339492	15479085	17521362	23367616	12508727	14391701	13946275	14903028	28868918
Pantothenate	C00864	4.96858e-06	0.011884	0.023767	0.345539	0.015781	0.052107	0.64703	0.85838	395709	219259	289910	340218	301018	509308	376829	370908	443022	206044	240966	252594	190460	207352	322691	191607	264953	406228	160443	466462	306934
Phosphocholine	C00588	1.41445e-06	0.0071726	0.015611	1.04353	0.00053848	0.0044883	0.027955	0.18806	1708762	982125	876508	1664307	1444116	3817666	1479175	2086821	3359140	599451	998002	713954	807691	967340	1567746	960350	1171704	931739	655400	1024060	967589
Phosphoethanolamine	C00346	2.49373e-06	0.29557	0.35278	1.05319	0.0031795	0.021389	0.60786	0.84872	597470	251465	201934	526168	374828	324602	143717	169525	571160	184851	160036	182529	225797	197459	167999	170435	139720	133735	103496	191564	195036
L-Phenylalanine	C00079	1.40109e-07	0.086907	0.13398	0.428724	0.00032197	0.0034036	0.0023837	0.027762	9611286	5850304	6437058	7258314	8748817	4895308	5672086	4388762	5191154	3412277	4574116	3867383	4567356	4524330	4693024	5064542	5219390	4444800	3104743	4842452	5862690
Phosphate	C00009	1.37142e-06	0.82942	0.87681	0.0998674	0.38877	0.5333	0.76248	0.88162	910587	763196	707674	516758	718824	592171	858522	818346	664374	546304	545002	750016	1054581	518947	482296	812257	568963	589400	517818	637953	917362
L-Proline	C00148	3.17295e-08	0.59813	0.66062	-0.0217678	0.86326	0.92582	0.37913	0.66245	53383420	29588306	28608598	30137962	36212996	36543952	32506766	27033482	37493316	21962138	26976670	30811822	47367212	32759326	31626970	45782800	29553712	34809708	20970810	54388492	47577740
Ribose 5-phosphate	C00117	5.83949e-06	0.0031727	0.0073368	-0.212381	0.22153	0.38124	0.22675	0.52518	116374	32854	69045	76424	76154	38143	73322	55967	23335	66197	117506	109872	148696	129045	58754	117827	55130	69103	25735	21436	31443
D-Ribose	C00121	2.69633e-06	8.7934e-07	1.0845e-05	-0.981655	1.3768e-07	1.0188e-05	5.0398e-06	0.00018647	1830.6	1830.6	1830.6	1830.6	1830.6	1830.6	1830.6	1830.6	1830.6	149366	232198	195875	162745	198262	9153	98220	38025	12711	1830.6	64778	34287
D-Sedoheptulose 7-phosphate	C05382	2.44772e-06	0.025632	0.046263	0.353108	0.0287	0.075849	0.22689	0.52518	487447	278735	250406	346094	335669	174701	273982	218295	206922	139369	229399	242040	351125	217225	187466	249125	163369	171014	87989	218819	277720
S-Adenosylmethionine	C00019	4.30859e-06	0.15027	0.20593	0.529501	0.00513	0.025308	0.0027824	0.027762	243772	242573	204052	265650	289529	168264	161549	66930	131277	77988	91532	168901	132252	77883	171998	209364	154131	116706	45460	209182	90725
L-Sarcosine	C00213	1.58176e-07	0.041222	0.069328	0.0439946	0.90102	0.93909	0.89349	0.93241	5834774	2398264	1907926	1534782	2384450	1048457	1953121	741404	1595195	1392824	1888638	2166538	7780640	1979318	811900	2711853	1091559	710083	570030	1429698	2241470
L-Serine	C00065	3.74754e-06	0.04895	0.080496	0.551584	0.00054587	0.0044883	0.14192	0.46228	335059	199241	204091	265037	260639	184844	185551	164330	188975	61269	170726	145127	223698	152812	138216	170782	151686	143013	91769	130134	128929
Sorbitol	C00794	5.12422e-07	0.065623	0.10332	1.06057	0.020114	0.059538	0.033799	0.20843	3083817	1119911	1091116	1097424	1121476	344323	804708	635133	282796	410343	800836	476630	336527	529235	403297	820093	345057	236786	213756	615388	1011448
L-Succinate	C00042	2.49424e-06	0.00023566	0.00096881	0.155117	0.29057	0.43004	0.14368	0.46228	922979	891852	619532	505612	825619	1330620	2230061	1639402	1461140	603588	666705	688267	946647	736712	1052034	1221799	914038	1036909	630702	1795598	1742516
L-Threonine	C00188	2.58837e-07	0.0013091	0.0033404	0.283693	0.23271	0.39138	0.82331	0.93088	3116624	1410581	1570953	1284141	1560079	817307	842165	597636	943162	867229	1136836	1398030	2689850	1724209	440677	1216402	734905	510927	316572	448814	1127754
L-Triptophan	C00078	2.98644e-07	0.0087846	0.018057	0.340293	0.0042041	0.022222	0.1355	0.46228	3844470	2602282	2778155	2444135	2869563	2249321	2136430	1728605	1858309	1373328	2089736	1826850	2667319	2266525	1767083	1902449	2036196	1803096	1154629	1276620	2230542
L-Tyrosine	C00082	2.08898e-07	8.544e-09	6.3226e-07	-0.0152778	0.88026	0.93056	0.17751	0.50395	21027172	19407986	18084318	13790991	28184710	40293048	58921484	60181456	40077072	13572820	9172679	10404097	10963459	10276900	62405148	50426484	45588032	50147392	34075200	50433108	58697588
Uridine	C00299	2.19054e-06	6.7443e-05	0.00035648	0.00165388	0.98786	0.98786	0.18387	0.50395	1188280	637971	815847	856027	1198737	1107885	1695996	1368226	1357560	644609	630766	696294	598488	818706	1329818	1187978	1331801	1661700	985651	2132234	1594813
UDP-N-acetylglucosamine	C00043	2.84459e-05	0.85554	0.89169	0.610443	0.016195	0.052107	0.40379	0.66401	56458	32307	19344	29294	60264	38731	53886	41396	52395	18553	30405	12000	54252	27233	39129	24359	32286	12008	10919	22410	34433
UMP	C00105	0.000315796	0.00068982	0.0019633	-0.503355	0.021105	0.060069	0.098311	0.40417	1437	21867	12145	12170	7236	35191	30007	13302	25459	15938	7185	11038	9012	18165	90946	22178	63499	36493	25195	64326	62390
Uracil	C00106	3.45875e-06	0.15312	0.20601	0.113964	0.25252	0.41254	0.84001	0.93088	304983	217301	248530	244148	293069	263060	198528	177546	260587	181594	236195	196856	293761	274034	143856	208005	186152	262775	134198	264622	260470
Uric Acid	C00366	3.42921e-05	4.9852e-08	1.8445e-06	-0.0992438	0.57171	0.69707	0.35326	0.65229	232053	390872	142485	207782	562135	4338300	5704568	6699214	4097827	1178866	287226	300042	172971	230942	6611464	2223219	3623143	5560954	2976535	5275390	4679916
Xanthine	C00385	8.01241e-06	0.54562	0.62116	0.556853	0.0075682	0.029476	0.38494	0.66245	174906	77042	110642	124986	191208	98321	139374	104025	104538	68921	96285	69180	52733	107380	94615	37366	81017	136426	50916	107904	60775
